# Topoisomerase VI participates in an insulator-like function that prevents H3K9me2 spreading into euchromatic islands

**DOI:** 10.1101/829416

**Authors:** Louis-Valentin Méteignier, Cécile Lecampion, Florent Velay, Cécile Vriet, Laura Dimnet, Michel Térèse, Martin Rougée, Christian Breuer, Ludivine Soubigou-Taconnat, Keiko Sugimoto, Fredy Barneche, Christophe Laloi

## Abstract

The organization of the genome into transcriptionally active and inactive chromatin domains requires well-delineated chromatin boundaries and insulator functions in order to maintain the identity of adjacent genomic loci with antagonistic chromatin marks and functionality. In plants that lack known chromatin insulators, the mechanisms that prevent heterochromatin spreading into euchromatin remain to be identified. Here, we show that DNA Topoisomerase VI participates in a chromatin boundary function that safeguards the expression of genes in euchromatin islands within silenced heterochromatin regions. While some transposable elements are reactivated in mutants of the Topoisomerase VI complex, genes insulated in euchromatin islands within heterochromatic regions of the *Arabidopsis thaliana* genome are specifically downregulated. H3K9me2 levels consistently increase at euchromatin island loci and decrease at some TE loci. We further show that Topoisomerase VI physically interacts with S-adenosylmethionine (SAM) synthase MAT3, which is required for H3K9me2 deposition. Topoisomerase VI promotes MAT3 occupancy on heterochromatic elements and its exclusion from euchromatic islands, thereby providing a mechanistic insight into the essential role of Topoisomerase VI in the delimitation of chromatin domains.
