## Appendix Table S3 for "Topoisomerase VI participates in an insulator-like function that prevents H3K9me2 spreading into euchromatic islands"

### Sheet: EI list
Appendix Table S3. List of euchromatic islands and their content
chr	start	stop	Number of genes	AGI and comments	EI Chromatin state composition	EI size (kb)	number of significant peaks/EI rep 1	number of significant peaks/EI rep 2	number of significant peaks/EI rep 3	number of significant peaks/EI all rep
1	13251901	13259250	1	AT1G35750	45485	7349	0	3	3	3
1	13276801	13282200	1	AT1G35780	46245	5399	0	0	2	1
1	13314901	13323300	2	AT1G06937,AT1G35830	5424	8399	0	6	3	0
1	13339951	13345050	2	AT1G35880,AT1G35890	545484	5099	1	3	0	2
1	13357801	13371150	1	AT1G35910	4585454	13349	0	7	4	1
1	13449901	13475700	5	AT1G06947,AT1G06953,AT1G36050,AT1G36060,AT1G36070	2136245484586731258454	25799	0	11	1	2
1	13528051	13559250	3	AT1G36150,AT1G36160,AT1G36180	542137846421376	31199	1	22	9	12
1	13589251	13590450	0	No gene	4	1199	0	1	0	0
1	13640251	13642950	1	AT1G36280	21376	2699	0	4	3	4
1	13669051	13674000	2	AT1G36310,AT1G36320	2132421376	4949	0	3	1	1
1	13683301	13689150	2	AT1G36340,AT1G36350	4	5849	0	2	0	0
1	13695451	13704000	4	AT1G06977,AT1G36370,AT1G36380,AT1G36390	46312421312	8549	0	7	1	0
1	13896601	13901400	1	AT1G36730	4673124	4799	0	4	1	0
1	14000701	14004750	1	AT1G36940	4842	4049	0	3	1	0
1	14024551	14030550	3	AT1G36980,AT1G36990,AT1G36992	4213767312	5999	0	4	4	2
1	14147101	14177850	4	AT1G07013,AT1G37130,AT1G37140,AT1G37150	48424245486	30749	0	11	1	3
1	14284351	14296500	3	AT1G07027,AT1G38065,AT1G38131	628462846212	12149	0	5	2	3
1	14304001	14308200	0	No gene	484	4199	0	2	1	0
1	14512051	14538300	0	Not sequenced	6	26249	0	0	0	0
1	14545951	14581350	0	Not sequenced	6	35399	0	0	0	0
1	14610901	14656500	0	Not sequenced	6	45599	0	0	0	0
1	14751151	14803650	0	Not sequenced	46	52499	0	0	0	0
1	15086251	15086700	0	Not sequenced	6	449	0	0	0	0
1	15603601	15609900	1	AT1G41830	45424	6299	0	4	1	0
1	15650101	15652650	1	AT1G41880	231	2549	0	1	1	1
1	15880651	15901650	3	AT1G07117,AT1G42430,AT1G42440	4821376873124	20999	2	6	3	3
1	15922351	15947850	6	AT1G07123,AT1G07127,AT1G07133,AT1G42470,AT1G42480,AT1G42490	4242458213764676213768624	25499	1	10	3	3
1	15972751	15984450	3	AT1G42540,AT1G42550,AT1G42560	4213762124854	11699	0	7	3	0
1	16125601	16158000	9	AT1G07143,AT1G42960,AT1G42970,AT1G42980,AT1G42990,AT1G43000,AT1G43005,AT1G43010,AT1G43020	21213645454631242845	32399	2	8	8	4
1	16228051	16236150	3	AT1G07147,AT1G43130,AT1G43140	6731285	8099	0	6	3	2
1	16254301	16278750	5	AT1G43160,AT1G43170,AT1G43171,AT1G43180,AT1G43190	48484548421376846731	24449	1	10	5	4
1	16308601	16311000	1	AT1G43245	212	2399	0	3	0	1
1	16398451	16402950	3	AT1G07157,AT1G43560*,AT1G43570	6286	4499	0	4	2	1
1	16409251	16430550	9	AT1G07167,AT1G07173,AT1G07177,AT1G43580,AT1G43590,AT1G43600,AT1G43605,AT1G43610,AT1G43620	46312846248467312	21299	2	9	12	7
1	16435351	16448400	3	AT1G43630,AT1G43640,AT1G43650	4545454	13049	0	6	1	2
1	16460401	16474200	7	AT1G07183,AT1G07187,AT1G43666,AT1G43667,AT1G43670,AT1G43675,AT1G43680	4842421364	13799	1	5	4	1
1	16478101	16488600	3	AT1G43690,AT1G43700,AT1G43710	21376421312	10499	1	5	3	1
1	16537351	16538100	1	AT1G43765	2	749	0	1	1	0
1	16548151	16550700	1	AT1G43770*	267	2549	0	3	1	1
1	16560001	16567950	2	AT1G07197,AT1G43780	482484	7949	1	2	1	0
1	16575601	16581150	3	AT1G43790,AT1G43800,AT1G43810	24254	5549	0	4	3	1
1	16614901	16624650	2	AT1G43850,AT1G43860	42137312	9749	0	6	3	0
1	16638901	16659000	7	AT1G07233,AT1G43886,AT1G43890,AT1G43895,AT1G43897,AT1G43900,AT1G43910	67646463124213764842136264	20099	0	8	3	4
1	16686601	16689750	1	AT1G43980	46212	3149	0	4	1	0
1	16703101	16716150	3	AT1G43997,AT1G44000,AT1G44010	64863128454	13049	0	14	7	6
1	16739101	16741500	1	AT1G44050	5	2399	1	3	1	2
2	2426101	2437050	2	AT2G06200,AT2G06210	642467312	10949	1	10	6	1
2	2456401	2459700	1	AT2G06255	424	3299	0	1	0	0
2	2584801	2591100	3	AT2G06510,AT2G06520,AT2G06530	21313124	6299	0	3	0	0
2	2611351	2615700	1	AT2G06560	6	4349	1	4	1	4
2	2656351	2657400	1	AT2G06660	5	1049	0	1	1	2
2	2735251	2737800	0	No gene	4	2549	0	0	0	0
2	2757751	2765550	1	AT2G06850	5842	7799	0	4	0	0
2	2842501	2843550	1	AT2G06925	2	1049	0	2	1	1
2	2858101	2864850	2	AT2G05045,AT2G06950	48686246	6749	2	7	2	5
2	2894701	2902350	2	AT2G06990,AT2G07000	21376212	7649	0	8	0	2
2	2919901	2932050	3	AT2G05075,AT2G07042,AT2G07050	24213762	12149	1	7	3	3
2	2955301	2961150	3	AT2G05085,AT2G07130,AT2G07140	454	5849	0	6	0	2
2	2974951	2983800	4	AT2G05095,AT2G05125,AT2G07170,AT2G07180	264867312	8849	0	9	2	4
2	3045451	3057300	2	AT2G07340,AT2G07360	21367312	11849	0	10	4	4
2	3523201	3527850	1	AT2G07690	6762	4649	0	1	2	3
2	3666601	3672900	2	AT2G09795,AT2G09800	45212	6299	0	3	3	3
2	3780001	3783750	4	AT2G09970,AT2G09990,AT2G09992,AT2G09994	2126	3749	0	3	1	0
2	4005301	4007100	2	AT2G10405,AT2G10410	4212	1799	0	3	0	0
2	4019101	4020900	2	AT2G05515,AT2G10450	5	1799	0	1	2	2
2	4082251	4084950	2	AT2G10535,AT2G10537	454	2699	0	2	0	0
2	4100401	4101450	1	AT2G10553	64	1049	0	0	0	0
2	4141201	4144200	0	No gene	4245	2999	0	3	1	1
2	4222951	4224150	0	No gene	24	1199	0	3	0	0
2	4303351	4318050	4	AT2G10930,AT2G10931,AT2G10940,AT2G10950	21284686312	14699	0	7	2	0
2	4341151	4348200	1	AT2G11000	67312	7049	0	5	0	0
2	4416151	4422300	3	AT2G11035,AT2G11140,AT2G11150	26	6149	0	2	1	0
2	4476751	4485750	5	AT2G11215,AT2G11225,AT2G11240,AT2G11270,AT2G11271	4213762	8999	0	6	3	1
2	4524301	4525800	0	No gene	2	1499	0	3	1	1
2	4618501	4621650	1	AT2G11520	2137	3149	0	2	2	1
2	4743001	4746150	1	AT2G11810	282	3149	0	2	2	0
2	4799551	4807500	4	AT2G11880,AT2G11890,AT2G11891,AT2G11910	213136312	7949	0	5	2	1
2	4890301	4893600	2	AT2G12170,AT2G12190	2	3299	0	3	0	0
2	5003551	5009100	1	AT2G12400	467324	5549	0	3	0	2
2	5048851	5053350	2	AT2G12461,AT2G12462	421284	4499	0	1	0	0
2	5071051	5075250	2	AT2G12480,AT2G12490	6482	4199	0	3	1	1
2	5113801	5118750	1	AT2G12550	421376	4949	1	4	1	1
2	5166151	5171250	1	AT2G12646	45454	5099	0	2	3	1
2	5214301	5215350	0	No gene	2	1049	0	2	1	0
2	5389501	5391900	1	AT2G13100	2126	2399	0	4	2	2
2	5417251	5421150	2	AT2G13128,AT2G13130	46312	3899	0	2	1	0
2	5507551	5513550	4	AT2G05875,AT2G13275,AT2G13280,AT2G13290	42842126	5999	1	3	3	3
2	5536501	5556750	3	AT2G13350,AT2G13360,AT2G13370	586246731	20249	1	11	2	2
2	5586601	5598450	6	AT2G05895,AT2G13420,AT2G13422,AT2G13430,AT2G13431,AT2G13440	21867312	11849	0	4	6	3
3	11358451	11360100	1	AT3G29560	5	1649	0	0	1	1
3	11382151	11387250	1	AT3G29575	424	5099	0	1	0	0
3	11394451	11402250	2	AT3G29580,AT3G29590	584545	7799	3	10	5	4
3	11446801	11449350	1	AT3G29630	454	2549	0	3	1	2
3	11464351	11469600	2	AT3G29635,AT3G29636	454	5249	0	1	2	1
3	11482201	11482650	0	No gene	2	449	0	1	1	1
3	11499301	11501400	1	AT3G29644	6212	2099	1	2	1	0
3	11509651	11510550	1	AT3G05945	2	899	0	0	1	0
3	11527501	11536050	2	AT3G29670,AT3G29680	5454	8549	0	5	3	2
3	11589151	11592600	1	AT3G29760	46312	3449	0	1	0	0
3	11601901	11606700	2	AT3G29767,AT3G29788	286	4799	0	6	3	4
3	11646151	11662800	5	AT3G29770,AT3G29776,AT3G29777,AT3G29778,AT3G29786	426454821286	16649	6	5	8	4
3	11671801	11672850	0	No gene	4	1049	0	0	1	0
3	11695501	11696850	1	AT3G29791	45	1349	2	2	1	2
3	11719051	11761350	12	AT3G05965,AT3G05995,AT3G29798,AT3G29800,AT3G29805,AT3G29810,AT3G29820,AT3G29830,AT3G29970,AT3G30110,AT3G30120,AT3G30122	645848426848548458548484262	42299	5	28	23	15
3	11789401	11791650	0	No gene	45424	2249	0	0	0	0
3	11798851	11814450	1	AT3G30180	484848424	15599	0	4	1	1
3	11834401	11838900	1	AT3G30210	45	4499	0	0	0	0
3	11861401	11861850	0	No gene	2	449	0	1	0	0
3	11897551	11898150	1	AT3G06025	5	599	0	1	2	1
3	11902951	11925450	6	AT3G30260,AT3G30280,AT3G30281,AT3G30290,AT3G30300,AT3G30305	584585454545467312	22499	1	16	7	3
3	11949451	11997300	13	AT3G30340,AT3G30345,AT3G30350,AT3G30360,AT3G30370,AT3G30380,AT3G30383,AT3G30384,AT3G30385,AT3G30386,AT3G30387,AT3G30388,AT3G30390	54584585842131284	47849	9	27	14	11
3	12063901	12064350	0	No gene	2	449	0	2	0	0
3	12103951	12105300	1	AT3G30460	454	1349	0	2	2	1
3	12127201	12128100	0	No gene	45	899	0	1	1	0
3	12137551	12142350	1	AT3G30530	454	4799	1	4	0	0
3	12166501	12168750	1	AT3G30580	5	2249	0	3	4	4
3	12350251	12368250	7	AT3G30724,AT3G30725,AT3G30727,AT3G30730,AT3G30733,AT3G30737,AT3G30740	5458458585212686	17999	7	8	6	5
3	12447901	12457200	1	AT3G30775	621284	9299	2	8	4	3
3	12559351	12560250	0	No gene	2	899	0	1	1	1
3	12573901	12574650	1	AT3G06155	5	749	0	2	0	0
3	12591151	12600600	2	AT3G30841,AT3G30842	26485	9449	0	8	8	4
3	12657601	12668850	3	AT3G31005,AT3G31005,AT3G31023	685	11249	1	9	3	2
3	12787651	12792450	1	AT3G31420	45	4799	1	2	4	4
3	13046401	13049550	1	AT3G32040	45	3149	0	2	3	2
3	13060651	13066800	1	AT3G32047	4545	6149	1	6	4	2
3	13483801	13494000	4	AT3G32920,AT3G32925,AT3G32930,AT3G32940	4621362	10199	0	9	7	1
3	13525951	13531350	1	AT3G32980	45484	5399	0	1	2	2
3	14084701	14095800	2	AT3G33520,AT3G33530	2137312	11099	0	9	5	5
3	14132101	14143050	3	AT3G34299,AT3G35707,AT3G36411	79	10949	1	1	1	1
3	14209201	14209650	0	Not sequenced	6	449	0	0	0	0
3	14228401	14233500	1	AT3G42050	7312	5099	0	5	0	0
3	14238901	14240700	1	AT3G42052	212	1799	0	2	1	0
3	14308351	14325750	6	AT3G42150,AT3G42153,AT3G42155,AT3G42160,AT3G42170,AT3G42180	521376848285482126764	17399	3	9	8	6
3	14688751	14690250	1	AT3G42570	24	1499	0	2	1	1
3	14722051	14728050	3	AT3G06425,AT3G42630,AT3G42640	21376	5999	0	2	4	2
3	14751001	14761350	2	AT3G42660,AT3G42670	267624	10349	1	8	5	3
3	14811151	14811900	0	No gene	2	749	0	0	0	0
3	14877901	14880000	1	AT3G42790	731	2099	0	4	0	1
3	14929201	14931300	1	AT3G42830	454	2099	1	0	1	1
3	14940151	14948550	2	AT3G42850,AT3G42860	68687312	8399	1	3	1	1
3	15015001	15020100	2	AT3G42950,AT3G42960	21376854	5099	0	7	2	2
3	15091651	15095550	2	AT3G43110,AT3G43120	25	3899	0	3	0	1
3	15182401	15245550	17	AT3G06565,AT3G06575,AT3G43190,AT3G43200,AT3G43205,AT3G43210,AT3G43220,AT3G43230,AT3G43240,AT3G43250,AT3G43251,AT3G43260,AT3G43270,AT3G43280,AT3G43290,AT3G43291,AT3G43300	2458521376731248213731245845867312	63149	7	48	20	24
3	15272401	15277200	2	AT3G43315,AT3G43320	645	4799	1	7	7	7
3	15339751	15344700	2	AT3G43410,AT3G43415	45845	4949	0	2	0	0
3	15354301	15358950	2	AT3G06615,AT3G43430	454	4649	0	2	0	0
3	15367201	15370350	1	AT3G43440	213764	3149	0	3	0	0
3	15402001	15407850	3	AT3G43505,AT3G43510,AT3G43520	46312137	5849	0	3	1	1
3	15430501	15433050	1	AT3G43540	21376	2549	0	1	3	0
3	15501451	15524250	6	AT3G43580,AT3G43583,AT3G43586,AT3G43590,AT3G43600,AT3G43610	424821373137312	22799	2	19	13	8
3	15557851	15569850	5	AT3G43645,AT3G43654,AT3G43657,AT3G43660,AT3G43670	645484542126	11999	3	9	8	8
3	15597901	15618300	6	AT3G06655,AT3G43690,AT3G43700,AT3G43710,AT3G43715,AT3G43720	2842136454548424	20399	5	11	7	8
3	15643351	15648600	2	AT3G43740,AT3G43750	42686	5249	2	3	3	3
3	15655051	15681150	9	AT3G06675,AT3G43790,AT3G43800,AT3G43810,AT3G43820,AT3G43825,AT3G43826,AT3G43828,AT3G43830	426421246312454854	26099	4	14	14	10
3	15699301	15709350	4	AT3G06685,AT3G43840,AT3G43850,AT3G43860	464245	10049	1	6	3	1
4	1603201	1612650	6	AT4G03600,AT4G03610,AT4G03620,AT4G03625,AT4G03630,AT4G03635*	2542	9449	0	6	4	2
4	1770601	1783800	3	AT4G03820,AT4G03823,AT4G03824	24621284824	13199	2	6	6	4
4	1867651	1877550	4	AT4G03926,AT4G03930,AT4G03935,AT4G03940	54868212124	9899	0	7	4	2
4	1887151	1890150	2	AT4G03960,AT4G03965	4212	2999	0	1	0	0
4	1931701	1942650	4	AT4G04020,AT4G04025,AT4G04030,AT4G04040	21364821237	10949	1	5	4	2
4	1957651	1965600	4	AT4G04077,AT4G04078,AT4G04080,AT4G04090	484285	7949	0	4	1	0
4	2020351	2037150	7	AT4G04180,AT4G04190,AT4G04200,AT4G04210,AT4G04220,AT4G04221,AT4G04223	2676421364213642132421312	16799	1	10	2	1
4	2054551	2055150	1	AT4G04260	6	599	0	1	1	1
4	2113051	2136450	6	AT4G04320,AT4G04330,AT4G04340,AT4G04350,AT4G04360,AT4G04370	42137642484213762137312	23399	0	15	7	2
4	2166901	2169000	2	AT4G04404,AT4G04815	64	2099	0	3	3	3
4	2179651	2182350	0	No gene	45424	2699	0	0	0	0
4	2215501	2243850	8	AT4G04450,AT4G04460,AT4G04470,AT4G04480,AT4G04490,AT4G04495,AT4G04500,AT4G04510*	4545854673125485485845	28349	3	11	12	10
4	2259301	2261700	1	AT4G04540	46	2399	0	3	0	1
4	2278801	2279550	0	No gene	4	749	0	1	0	0
4	2289001	2292150	1	AT4G04570	42126	3149	0	3	2	1
4	2315251	2353200	9	AT4G04605,AT4G04610,AT4G04614,AT4G04620,AT4G04630,AT4G04632,AT4G04635,AT4G04640,AT4G04905	428454842131231242482124	37949	6	13	11	7
4	2804101	2807850	1	AT4G05520	2676	3749	0	4	2	2
4	2816101	2820900	2	AT4G05530,AT4G05540	426	4799	0	5	4	2
4	2906851	2908350	1	AT4G05590	2	1499	0	1	2	2
4	2988151	2994750	2	AT4G05630,AT4G05631	4267312	6599	1	4	3	1
4	3356101	3358050	1	AT4G06534	42	1949	0	3	2	1
4	3663151	3667800	2	AT4G06598,AT4G06599	2137312	4649	0	4	2	2
4	3764551	3766800	1	AT4G06634	7312	2249	0	1	2	2
4	3898051	3901800	1	AT4G06676	42137	3749	0	4	2	1
4	3939601	3940800	1	AT4G06701	2	1199	0	2	1	1
4	4069801	4075500	2	AT4G06744,AT4G06746	42424	5699	1	4	1	1
4	4194151	4205400	4	AT4G07390,AT4G07400,AT4G07408,AT4G07410	421373124267312	11249	0	4	3	3
4	4309801	4311600	1	AT4G07507	212	1799	0	2	0	0
4	4643701	4645200	1	AT4G07825	212	1499	0	1	0	0
4	4790851	4808250	5	AT4G05255,AT4G05275,AT4G07940,AT4G07950,AT4G07960	54821368624	17399	2	9	7	5
4	4824301	4829250	2	AT4G05285,AT4G07990	467312	4949	0	2	2	1
4	4866451	4868250	1	AT4G08035	212	1799	0	4	0	0
4	4881151	4888950	2	AT4G08039,AT4G08040	45485	7799	0	6	2	1
4	5036851	5037300	0	No gene	2	449	0	2	0	0
4	5084851	5086950	1	AT4G08110	212	2099	0	1	0	1
4	5135851	5136150	0	No gene	2	299	0	1	0	0
5	10357051	10358250	0	No gene	4	1199	0	0	0	0
5	10368601	10378650	3	AT5G28442,AT5G28450,AT5G28460	1284213245	10049	0	3	0	0
5	10429651	10430250	1	AT5G28470	5	599	1	0	0	0
5	10450351	10461450	2	AT5G28490,AT5G28491	4585454	11099	0	4	3	1
5	10477351	10495650	4	AT5G28500,AT5G28510,AT5G28515,AT5G28520	28545458585	18299	0	11	6	7
5	10524001	10527600	1	AT5G28530	731	3599	0	4	5	3
5	10540201	10543650	1	AT5G28540	4631	3449	0	0	1	0
5	10610851	10617600	5	AT5G04785,AT5G28610,AT5G28615,AT5G28620,AT5G28622	2821237	6749	1	3	1	1
5	10632001	10632750	1	AT5G28626	2	749	0	1	0	1
5	10635901	10659750	4	AT5G28630,AT5G28635,AT5G28637,AT5G28640	4258545484	23849	1	16	9	3
5	10674001	10679550	2	AT5G28646,AT5G28650	4864	5549	0	4	1	0
5	10703101	10705500	0	No gene	4	2399	0	1	0	0
5	10718551	10723650	2	AT5G28680,AT5G28690	45	5099	0	6	5	3
5	10780351	10785750	2	AT5G28740,AT5G28750	213731	5399	0	5	0	0
5	10796401	10800600	1	AT5G28770	21284	4199	1	1	1	0
5	10856101	10866150	3	AT5G04865,AT5G28830,AT5G28840	4213646463124	10049	0	3	0	0
5	10875451	10881600	1	AT5G28850	467312	6149	0	2	0	0
5	10925401	10935000	3	AT5G28900,AT5G28910,AT5G28913	213782	9599	0	7	4	3
5	10939951	10941750	1	AT5G04905	2	1799	0	1	0	0
5	11022601	11025750	1	AT5G29000	7324	3149	0	2	0	1
5	11210851	11211450	0	No gene	2	599	0	0	0	0
5	11379451	11382900	1	AT5G30495	421364	3449	0	4	2	0
5	11611351	11621550	3	AT5G30490,AT5G30500,AT5G30510	4213768542312	10199	0	4	4	0
5	12076651	12089550	4	AT5G32440,AT5G32450,AT5G32460,AT5G32470	21362137673124	12899	0	7	4	3
5	12548251	12565800	4	AT5G33280,AT5G33285,AT5G33290,AT5G33300	42137648242462	17549	2	7	3	4
5	12586351	12606150	8	AT5G33320,AT5G33330,AT5G33340,AT5G33350,AT5G33355,AT5G33360,AT5G33365,AT5G33370	4212645454584	19799	0	9	4	6
5	12616501	12620250	1	AT5G33382	62	3749	0	3	0	1
5	12678901	12684000	4	AT5G05095,AT5G33399,AT5G33400,AT5G33405	452545	5099	0	2	3	2
5	12829351	12832800	0	Not sequenced	64	3449	0	0	0	0
5	12834001	12837450	0	No gene	46	3449	0	0	0	0
5	12963601	12964050	0	No gene	42	449	0	1	0	0
5	13084501	13085550	1	AT5G34871	54	1049	0	0	0	0
5	13098901	13111650	5	AT5G05125,AT5G05135,AT5G34850,AT5G34852,AT5G34853	454842137312	12749	0	9	4	3
5	13233001	13240350	2	AT5G34930,AT5G34940	42137624	7349	0	2	4	2
5	13341451	13342800	1	AT5G35073	5	1349	0	3	2	2
5	13354201	13367250	5	AT5G35080,AT5G35090,AT5G35100,AT5G35110,AT5G35111	73124631245454	13049	1	6	4	1
5	13414351	13435200	4	AT5G35160,AT5G35170,AT5G35180,AT5G35190	21376842137642137645	20849	1	10	7	2
5	13462201	13471650	2	AT5G35200,AT5G35205	7312846	9449	1	7	7	4
5	13473301	13489200	2	AT5G35210,AT5G35220	46731284673124	15899	0	1	1	0
5	13520401	13525950	3	AT5G35310,AT5G35320,AT5G35330	452137312	5549	1	3	4	2
5	13553401	13560150	1	AT5G35341	45842	6749	1	3	1	2
