## Appendix Table S6 for "Topoisomerase VI participates in an insulator-like function that prevents H3K9me2 spreading into euchromatic islands"

### Sheet: Sheet1
Appendix Table S6. Yeast two-hybrid screen using the full-length Arabidopsis BIN4 as a bait
Clone Name	Gene Name (Best Match)	Gene ID	Other Gene Names	Start	Stop	Frame	Orientation	% Id 5p/3p	5p Sequence	3p Sequence	Frag theoretical Sequence
hgx1216v1_pB27A-13	AT5g17920/MPI7_60; [gi|17979546|gb|AY070771.1| Arabidopsis thaliana AT5g17920/MPI7_60 mRNA, complete cds]	AT5G17920	ATCIMS, ATMETS, ATMS1, COBALAMIN-INDEPENDENT METHIONINE SYNTHASE, METHIONINE SYNTHESIS 1	-82	283	IF	Sense	100.0 / 91.9	GCTCTCTCTTTCGCCTTCTCTTAGCCTACCCTTTTTCCTTCCTCCTCTCCGATTCTTCCTCCGTCAGTAAAAGAAAATCAAAATGGCTTCACACATTGTTGGATACCCACGTATGGGCCCTAAGAGAGAGCTCAAGTTTGCATTGGAATCTTTCTGGGATGGTAAGAGCACTGCTGAGGATCTTCAGAAGGTGTCTGCTGATCTCAGGTCATCCATCTGGAAACAGATGTCTGCCGCTGGGACTAAGTTCATCCCTAGCAACACCTTCTGAAGATCCTCAGCAGTGCTCTTACCATCCCAGAAAGATTCCAATGCAAACTTGAGCTCTCTCTTAGGGCCCATACGTGGGTATCCAACAATGTGTGAACCCGTTTTGATTTTCTTTTACTGACGGAGGAG…	TTTTGGCGCATTTATGCGATCGGGGGGGGAACTCCCTTCACTGTATGATTTGCTCCCCCCCCTTTTTTTTTTTCCACAGCGAAAGTGAACTGCGGGGTTTTTCAGTACCTACGCTTAATAGATCAGGGTTGAACCAGTCACGACCGCGTAAAACGACGAGCAGTGAATTGTACCTTGACTCAGCATAGGGCGAATTGGGCACCCGGCCTCTAGACTCCTGCTACTCTAAAGGCCACTCGAGCCAGGAACACACATTGTTGGATACCCACGTATGGGCCCTAAGAGAGAGCTCAAGTTTGCATTGGAATCTTTCTGGGATGGTAAGAGCACTGCTGAGGATCTTCAGAAGGTGTCTGCTGATCTCAGGTCATCCATCTGGAAACAGATGTCTGCCGCTGG…	GCTCTCTCTTTCGCCTTCTCTTAGCCTACCCTTTTTCCTTCCTCCTCTCCGATTCTTCCTCCGTCAGTAAAAGAAAATCAAAATGGCTTCACACATTGTTGGATACCCACGTATGGGCCCTAAGAGAGAGCTCAAGTTTGCATTGGAATCTTTCTGGGATGGTAAGAGCACTGCTGAGGATCTTCAGAAGGTGTCTGCTGATCTCAGGTCATCCATCTGGAAACAGATGTCTGCCGCTGGGACTAAGTTCATCCCTAGCAACACCTTTGCTCACTACGACCAGGTTCTTGACACCACCGCCATGCTCGGTGCTGTTCCACCTAGGTATGGATACACTGGTGGTGAGATCGGCCTTGATGTTTACT
hgx1216v1_pB27B-20	ATP binding / methionineadenosyltransferase; [gi|30686942|ref|NM_129243.2| Arabidopsis thaliana ATP binding / methionine adenosyltransferase AT2G36880 mRNA, complete cds]	AT2G36880	MAT3, METHIONINE ADENOSYLTRANSFERASE 3	240	747	IF	Sense	100.0 / 100.0	TGCTGATGTTGGTCTTGACGCTGACAAATGCAATGTTTTGGTTAACATTGAGCAACAGAGCCCTGACATTGCTCAGGGTGTTCATGGTCATTTGACCAAGAAGCCTGAAGATATTGGTGCTGGTGATCAGGGACATATGTTTGGGTATGCTACTGATGAGACTCCTGAGCTCATGCCGTTGACTCATGTCCTAGCCACCAAGCTTGGTGCTAAGCTTACTGAAGTGAGGAAGAACAAGACTTGCCCATGGTTGAGGCCTGATGGTAAGACACAAGTCACAGTGGAGTACAAGAACGATGGTGGAGCTATGATTCCGATTAGAGTCCACACTGTTCTTATCTCAACTCAACATGACGAAACTGTCACCAATGATGAGATTGCTGCTGACTTGAAGGAGCA…	TGCTGATGTTGGTCTTGACGCTGACAAATGCAATGTTTTGGTTAACATTGAGCAACAGAGCCCTGACATTGCTCAGGGTGTTCATGGTCATTTGACCAAGAAGCCTGAAGATATTGGTGCTGGTGATCAGGGACATATGTTTGGGTATGCTACTGATGAGACTCCTGAGCTCATGCCGTTGACTCATGTCCTAGCCACCAAGCTTGGTGCTAAGCTTACTGAAGTGAGGAAGAACAAGACTTGCCCATGGTTGAGGCCTGATGGTAAGACACAAGTCACAGTGGAGTACAAGAACGATGGTGGAGCTATGATTCCGATTAGAGTCCACACTGTTCTTATCTCAACTCAACATGACGAAACTGTCACCAATGATGAGATTGCTGCTGACTTGAAGGAGCA…	TGCTGATGTTGGTCTTGACGCTGACAAATGCAATGTTTTGGTTAACATTGAGCAACAGAGCCCTGACATTGCTCAGGGTGTTCATGGTCATTTGACCAAGAAGCCTGAAGATATTGGTGCTGGTGATCAGGGACATATGTTTGGGTATGCTACTGATGAGACTCCTGAGCTCATGCCGTTGACTCATGTCCTAGCCACCAAGCTTGGTGCTAAGCTTACTGAAGTGAGGAAGAACAAGACTTGCCCATGGTTGAGGCCTGATGGTAAGACACAAGTCACAGTGGAGTACAAGAACGATGGTGGAGCTATGATTCCGATTAGAGTCCACACTGTTCTTATCTCAACTCAACATGACGAAACTGTCACCAATGATGAGATTGCTGCTGACTTGAAGGAGCA…
hgx1216v1_pB27A-16	eukaryotic translation initiation factor 2B family protein / eIF-2B familyprotein; [gi|30678230|ref|NM_126596.2| Arabidopsis thaliana eukaryotic translation initiation factor 2B family protein / eIF-2B family protein (At2g05830) mRNA, complete cds]	AT2G05830	5-METHYLTHIORIBOSE KINASE 1, 5-METHYLTHIORIBOSE-1-PHOSPHATE-ISOMERASE1, MTI1	-67	No Data	IF	Sense	99.6	CCTCTTTCTCTAAACCAATCTTTAAAACAACTTATTCGTCTTCAAGATTTCTCCAACAAGTCCTACCATGTCCGGCGAAGGAGACACGACCCTCAAAGCTATCTGTTACAAGCCTGGCTCTCTCCAGTTACTCGATCAGAGGAAGCTTCCTTTAGAGACTATTTACTTAGAGATTCGTGATGCTTCAGATGGATGGAGTGCTATTCAGGAAATGGTTGTACGTGGTGCTCCTGCTATAGCTATTGCTGCTGCTCTTTCTTTGGCTGTTGAAGTTTTCAACTTTCATGGTTTTGATGGATCAGCTTCAGATGCTGTTGCTTTTCTTGAGAACAAGTTGGATTATTTAGTGTCAAGCCGTCCAACAGCAGTTAATCTTGCAGATGCTGTTTTGAAACTTAA…
hgx1216v1_pB27B-6	root hair initiation protein root hairless 1(RHL1); [gi|30694310|ref|NM_103734.2| Arabidopsis thaliana root hair initiation protein root hairless 1 (RHL1) (At1g48380) mRNA, complete cds]	AT1G48380	HYP7, HYPOCOTYL 7, RHL1, ROOT HAIRLESS 1	2	No Data	OOF2	Sense	91.6	AGGTCCGAGCTTCATCGTCAAAGAAAGGAGGATCAAAAGGAGGATACAAAGACAACGCAAAGTCAAAACAGAGGAAGAGATTAAAAACCCTAGCTCTCGATAACCAATTGCTCTCTGATTCTCCGGCGAAATCTCATTCCTCTCTCAAACCTTCAAAGCAAGTTCTCAAACACCATGGCCCCGACTTCATCCGCAAATCTCAGCGCAAGATTCGCTTTCTCTTCTCCTTCCCTGGTCTTCTCGCTCCTATCTCCGCCGCTACCATCGGCGATCTAAAACGATTATCTACCAAAAACCCTGTCCTCAACCAAAATTTCCCACGGGGTCGTATGAAACTTTTTGAAACAATTTTGTATCCAAAGAACAGATTCTTGACTCTTCAATTCTCTAGAGGAGGCA…
hgx1216v1_pB27A-20	root hair initiation protein root hairless 1(RHL1); [gi|30694310|ref|NM_103734.2| Arabidopsis thaliana root hair initiation protein root hairless 1 (RHL1) (At1g48380) mRNA, complete cds]			3	No Data	IF	Sense	98.9 / 97.5	GGTACGAGCTTCATCGTCGAAAAAAGGAGGATCAAAAGGAGGAGACAAAGACGACGCAAAGTCAAAACAGAGGAAGAGATTAAAAACCCTAGCTCTCGATAACCAATTGCTCTCTGATTCTCCGGCGAAATCTCATTCCTCTCTCAAACCTTCAAAGCAAGTTCTCAAACACCATGGCACCGACATCATCCGCAAATCTCAGCGCAAGAATCGCTTTCTCTTCTCCTTCCCTGGTCTTCTCGCTCCTATCTCCGCCGCTACCATCGGCGATCTCGATCGATTATCTACCAAAAACCCTGTCCTCTACCTTAATTTCCCACAGGGTCGTATGAAACTTTTTGGAACGATTTTGTATCCGAAGAACAGATACTTGACTCTTCAATTCTCTAGAGGAGGCAA…	GTCTCGATGAACCACAAATACTTGCTCAAGCAAAAGAATACTGAGTTTGAATTTCTTCTTCTGTGTAGGAGGAGCAGGTTCGGTGAAGAAGTTGGCGGATGCTGAAATTGGTGGCCAACCATCAGAGACACACTCAGTATTCTTTGCCTGAGCTAGTTTTTTAGGGAAATCAAGACGAGCTTCTTCTGGATTTTCCTCTTTTGTCCCAATCCACCATGACTCAGAGAACACAATCATGTTATCAAAATAATCATCACATAAGACATTTTTGCCTCCTCTAGAGAATTGAAGAGTCAAGTATTTGTTTTTTGGATACAAAATCGTTCCAAAAAGTTTCATACGACCCTGTGGGAAATTAAGGTAGAGGACAGGGTTTTTGGTAGATAATCGATCGAGATC…
hgx1216v1_pB27A-30	root hair initiation protein root hairless 1(RHL1); [gi|30694310|ref|NM_103734.2| Arabidopsis thaliana root hair initiation protein root hairless 1 (RHL1) (At1g48380) mRNA, complete cds]			3	No Data	IF	Sense	96.3	GGTACAAGCTTCATCGTCAAAGAAAGGAGGATCAAAAGGAGGAAACAAAGACAACGCAAAGTCAAAACAGAGGAAAAGATTAAAAACCCTAGCTCTCGATAACCAATTGCTCTCTGATTCTCCGGCGAAATCTCATTCCTCTCTCAAACCTTCAAAGCAAGTTCTCAAACACCATGGCACCGACCTCATCCGCAAATCTCACCGCAAGAATCGCTTTCTCTTCTCCTTCCCTGGTCTTCTCGCTCCTATCTCCGCCGCTACCATCGGCGATCTCGATCGATTATCTACCAAAAACCCTGTCCTCTACCTTAATTTCCCACAGGGTCGTATGAAATTTTTTGGAACGATTTTGTATCCCAAAAACAGATACTTGACTCTTCAATTCTCTAGAGGAGGCAA…
hgx1216v1_pB27A-3	root hair initiation protein root hairless 1(RHL1); [gi|30694310|ref|NM_103734.2| Arabidopsis thaliana root hair initiation protein root hairless 1 (RHL1) (At1g48380) mRNA, complete cds]			3	No Data	IF	Sense	99.4 / 96.4	GGTACGAGCTTCATCGTCGAAGAAAGGAGGATCAAAAGGAGGAGACAAAGACGACGCAAAGTCAAAACAGAGGAAGAGATTAAAAACCCTAGCTCTCGATAACCAATTGCTCTCTGATTCTCCGGCGAAATCTCATTCCTCTCTCAAACCTTCAAAGCAAGTTCTCAAACACCATGGCACCGACATCATCCGCAAATCTCAGCGCAAGAATCGCTTTCTCTTCTCCTTCCCTGGTCTTCTCGCTCCTATCTCCGCCGCTACCATCGGCGATCTCGATCGATTATCTACCAAAAACCCTGTCCTCTACCTTAATTTCCCACAGGGTCGTATGAAACTTTTTGGAACGATTTTGTATCCGAAGAACAGATACTTGACTCTTCAATTCTCTAGAGGAGGCAA…	TTCTATATCTTTTTTGAAATCAAAAGAGGTTTTTTTGGAATTTATCTGTTGCCCCCCAACACCTTGTGTTTCAGAGCAAACAATAGTGGTCCGGCAGAGAATACTGATTTTGATTTTCAACTCGGTCCAGGAAGAGCAGCATTGGAGAAGAAGTTGGCGGATTCCGAAATGGGTTGCCAACCAATAGAGACAGACTCAGGATTCTTTGCCTGAGGTAGTTTTTTAGGGAAATCAAGACGAGCTTTTTTTGGATTTTCCTCTTTTGTCCCAATCCACCATGACTCAGAGAACACAATCAAGTTATCAAAATAATCATCACATAAGACATTTTTGCCTCCTCTAGAGAATTGAAGAGTCAAGTATCTGTTTTTCGGATACAAAATCGTTCCAAAAAGTTTC…
hgx1216v1_pB27B-38	root hair initiation protein root hairless 1(RHL1); [gi|30694310|ref|NM_103734.2| Arabidopsis thaliana root hair initiation protein root hairless 1 (RHL1) (At1g48380) mRNA, complete cds]			3	No Data	IF	Sense	98.2	GGTACGAGCTTCATCGTCAAAGAAAGGAGGATCAAAAGGAGGAGACAAAGACGACGCAAAGTCAAAACAGAGGAAGAGATTAAAAACCCTAGCTCTCGATAACCAATTGCTCTCTGATTCTCCGGCGAAATCTCATTCCTCTCTCAAACCTTCAAAGCAAGTTCTCAAACACCATGGCACCGACATCATCCGCAAATCTCAGCGCAAGAATCGCTTTCTCTTCTCCTTCCCTGGTCTTCTCGCTCCTATCTCCGCCGCTACCATCGGCGATCTCGATCGATTATCTACCAAAAACCCTGTCCTCTACCTTAATTTCCCACAGGGTCGTATGAAACTTTTTGGAACGATTTTGTATCCGAAGAACAGATACTTGACTCTTCAATTCTCTAGAGGAGGCAA…
hgx1216v1_pB27A-25	root hair initiation protein root hairless 1(RHL1); [gi|30694310|ref|NM_103734.2| Arabidopsis thaliana root hair initiation protein root hairless 1 (RHL1) (At1g48380) mRNA, complete cds]			3	No Data	IF	Sense	98.8 / 91.7	GGTACGAGCTTCATCGTCGAAGAAAGGAGGATCAAAAGGAGGAAACAAAGACGACGCAAAGTCAAAACAGAGGAAGAGATTAAAAACCCTAGCTCTCGATAACCAATTGCTCTCTGATTCTCCGGCGAAATCTCATTCCTCTCTCAAACCTTCAAAGCAAGTTCTCAAACACCATGGCACCGACATCATCCGCAAATCTCAGCGCAAGAATCGCTTTCTCTTCTCCTTCCCTGGTCTTCTCGCTCCTATCTCCGCCGCTACCATCGGCGATCTCGATCGATTATCTACCAAAAACCCTGTCCTCTACCTTAATTTCCCACAGGGTCGTATGAAACTTTTTGGAACGATTTTGTATCCGAAGAACAGATACTTGACTCTTCAATTCTCTAGAGGAGGCAA…	GATTTTAACTTCTTTAGGTAGCGCAGGTCTGGAGAAGTAGTTTTTGGGATCTGAAATTGTTGCACAAACTTCCGTGAGAAAACCAGAGATATTAGCCTAAGGTAGTTCTTTAGGGGAAGCAAGACGAGGTTTTTCGGGATTGTCCTCTTTTGTTCCAATTCACCATGACTCAGAGAACACAATCAAGTTATCAAAATAATCATCACATAAGACATTTTTGCCTCCTCTAGAGAATTGAAGAGTCAAGTATATGTTTTTTGGATACAAAATCGTTCCAAAAAGTTTCATACGACCCTGTGGGAAAATAAGGTAGAGGACAGGGTTTTTGGTAGATAATCGATCGAGATCGCCGATGT
hgx1216v1_pB27A-31	root hair initiation protein root hairless 1(RHL1); [gi|30694310|ref|NM_103734.2| Arabidopsis thaliana root hair initiation protein root hairless 1 (RHL1) (At1g48380) mRNA, complete cds]			48	691	IF	Sense	99.7 / 99.4	CAAAGACGACGCAAAGTCAAAACAGAGGAAGAGATTAAAAACCCTAGCTCTCGATAACCAATTGCTCTCTGATTCTCCGGCGAAATCTCATTCCTCTCTCAAACCTTCAAAGCAAGTTCTCAAACACCATGGCACCGACATCATCCGCAAATCTCAGCGCAAGAATCGCTTTCTCTTCTCCTTCCCTGGTCTTCTCGCTCCTATCTCCGCCGCTACCATCGGCGATCTCGATCGATTATCTACCAAAAACCCTGTCCTCTACCTTAATTTCCCACAGGGTCGTATGAAACTTTTTGGAACGATTTTGTATCCAAAGAACAGATACTTGACTCTTCAATTCTCTAGAGGAGGCAAAAATGTCTTATGTGATGATTATTTTGATAACATGATTGTGTTCTC…	CAAAGACGACGCAGAGTCAAAACAGAGGAAGAGATTAAAAACCCTAGCTCTCGATAACCAAATGCTCTCTGATTCTCCGGCGAAATCTCATTCCTCTCTCAAACCTTCAAAGCAAGTTCTCAAACACCATGGCACCGACATCATCCGCAAATCTCAGCGCAAGAATCGCTTTCTCTTCTCCTTCCCTGGTCTTCTCGCTCCTATCTCCGCCGCTACCATCGGCGATCTCGATCGATTATCTACCAAAAACCCTGTCCTCTACCTTAATTTCCCACAGGGTCGTATGAAACTTTTTGGAACGATTTTGTATCCGAAGAACAGATACTTGACTCTTCAATTCTCTAGAGGAGGCAAAAATGTTTTATGTGATGATTATTTTGATAACATGATTGTGTTCTT…	CAAAGACGACGCAGAGTCAAAACAGAGGAAGAGATTAAAAACCCTAGCTCTCGATAACCAATTGCTCTCTGATTCTCCGGCGAAATCTCATTCCTCTCTCAAACCTTCAAAGCAAGTTCTCAAACACCATGGCACCGACATCATCCGCAAATCTCAGCGCAAGAATCGCTTTCTCTTCTCCTTCCCTGGTCTTCTCGCTCCTATCTCCGCCGCTACCATCGGCGATCTCGATCGATTATCTACCAAAAACCCTGTCCTCTACCTTAATTTCCCACAGGGTCGTATGAAACTTTTTGGAACGATTTTGTATCCGAAGAACAGATACTTGACTCTTCAATTCTCTAGAGGAGGCAAAAATGTCTTATGTGATGATTATTTTGATAACATGATTGTGTTCTC…
hgx1216v1_pB27B-44	root hair initiation protein root hairless 1(RHL1); [gi|30694310|ref|NM_103734.2| Arabidopsis thaliana root hair initiation protein root hairless 1 (RHL1) (At1g48380) mRNA, complete cds]			48	691	IF	Sense	99.8 / 99.7	CAAAGACGACGCAGAGTCAAAACAGAGGAAGAGATTAAAAACCCTAGCTCTCGATAACCAATTGCTCTCTGATTCTCCGGCGAAATCTCATTCCTCTCTCAAACCTTCAAAGCAAGTTCTCAAACACCATGGCACCGACATCATCCGCAAATCTCAGCGCAAGAATCGCTTTCTCTTCTCCTTCCCTGGTCTTCTCGCTCCTATCTCCGCCGCTACCATCGGCGATCTCGATCGATTATCTACCAAAAACCCTGTCCTCTACCTTAATTTCCCACAGGGTCGTATGAAACTTTTTGGAACGATTTTGTATCCGAAGAACAGATACTTGACTCTTCAATTCTCTAGAGGAGGCAAAAATGTCTTATGTGATGATTATTTTGATAACATGATTGTGTTCTC…	AAAGACGACGCAGAGTCAAAACAGAGGAGAGATTAAAAACCCTAGCTCTCGATAACCAATTGCTCTCTGATTCTCCGGCGGAAATCTCATTCCTCTCTCAAACCTTCAAAGCAAGTTCTCAAACACCATGGCACCGACATCATCCGCAAATCTCAGCGCAAGAATCGCTTTCTCTTCTCCTTCCCTGGTCTTCTCGCTCCTATCTCCGCCGCTACCATCGGCGATCTCGATCGATTATCTACCAAAAACCCTGTCCTCTACCTTAATTTCCCACAGGGTCGTATGAAACTTTTTGGAACGATTTTGTATCCGAAGAACAGATACTTGACTCTTCAATTCTCTAGAGGAGGCAAAAATGTCTTATGTGATGATTATTTTGATAACATGATTGTGTTCTCT…	CAAAGACGACGCAGAGTCAAAACAGAGGAAGAGATTAAAAACCCTAGCTCTCGATAACCAATTGCTCTCTGATTCTCCGGCGAAATCTCATTCCTCTCTCAAACCTTCAAAGCAAGTTCTCAAACACCATGGCACCGACATCATCCGCAAATCTCAGCGCAAGAATCGCTTTCTCTTCTCCTTCCCTGGTCTTCTCGCTCCTATCTCCGCCGCTACCATCGGCGATCTCGATCGATTATCTACCAAAAACCCTGTCCTCTACCTTAATTTCCCACAGGGTCGTATGAAACTTTTTGGAACGATTTTGTATCCGAAGAACAGATACTTGACTCTTCAATTCTCTAGAGGAGGCAAAAATGTCTTATGTGATGATTATTTTGATAACATGATTGTGTTCTC…
hgx1216v1_pB27B-14	root hair initiation protein root hairless 1(RHL1); [gi|30694310|ref|NM_103734.2| Arabidopsis thaliana root hair initiation protein root hairless 1 (RHL1) (At1g48380) mRNA, complete cds]			57	No Data	IF	Sense	99.6	CGCAAAGTCAAAACAGAGGAAGAGATTAAAAACCCTAGCTCTCGATAACCAATTGCTCTCTGATTCTCCGGCGAAATCTCATTCCTCTCTCAAACCTTCAAAGCAAGTTCTCAAACACCATGGCACCGACATCATCCGCAAATCTCAGCGCAAGAATCGCTTTCTCTTCTCCTTCCCTGGTCTTCTCGCTCCTATCTCCGCCGCTACCATCGGCGATCTCGATCGATTATCTACCAAAAACCCTGTCCTCTACCTTAATTTCCCACAGGGTCGTATGAAACTTTTTGGAACGATTTTGTATCCAAAGAACAGATACTTGACTCTTCAATTCTCTAGAGGAGGCAAAAATGTCTTATGTGATGATTATTTTGATAACATGATTGTGTTCTCTGAGTCATG…
hgx1216v1_pB27B-29	root hair initiation protein root hairless 1(RHL1); [gi|30694310|ref|NM_103734.2| Arabidopsis thaliana root hair initiation protein root hairless 1 (RHL1) (At1g48380) mRNA, complete cds]			57	No Data	IF	Sense	93.1	CGCCGAGGCAAAATTCGGAAGAGAGTCTCGCCCCTGATCTGCTAACCAATTGCTCTCTGATTCTCCGGAAAAATCTCATTCCTCTCTCAAACCTTCAAAACACGTTCTTACACACCATGGGGCCCACATCAGCCGCATATCTCAGCGCAGGAATCGCTTTCACTTCTCCTTCCCTGGTCTTCTCGCTCCTATCTCCGCCGCTACCATCGGCGATCTCGATCGATTATCTCCCAAAAACCCTGTCCTCTGCGTTATTTTCCCACAGGGTCGTATGAAACTTTTTGGAACGATTTTGTATCCAAAGAACAGATACTTGACTCTTCAATTCTCTAGAGGAGGCAAAAATGTCTTATGTGATGATTATTTTGATAACATGATGGTGTTCTCGGAGTCATGGTG…
hgx1216v1_pB27A-5	root hair initiation protein root hairless 1(RHL1); [gi|30694310|ref|NM_103734.2| Arabidopsis thaliana root hair initiation protein root hairless 1 (RHL1) (At1g48380) mRNA, complete cds]			157	No Data	OOF1	Sense	96.3	AAGCAAGTTCTCAAACACCATGGCACCGACGGATCCGCAAATCTCAGCGCAAGAATCGCTTTCTCTTCTCCTTCCCTGGTCTTCTCGCTCCTATCTCCGCCGCTACCATCGGCGATCTCGATCGATTATCTACCAAAAACCCTGTCCTCTACCTTAATTTCCCACAGGGTCGTATGAAACTTTTTGGAACGATTTTGTATCCAAAAAACAGATACTTGACTCTTCAATTCTCTAGAGGAGGCAAAAATGTCTTATGTGATGATTATTTTGATAACATGATTGTGTTCTCTGAGTCATGGTGGATTGGGACAAAAGAGGAGAATCCAAAAAAAGCTCGTCTTGATTTCCCTAAAGAACTAGCTCAGGCAGAGAATACTGAGTTTGATTTCCAAGGCGGTG…
hgx1216v1_pB27B-17	root hair initiation protein root hairless 1(RHL1); [gi|30694310|ref|NM_103734.2| Arabidopsis thaliana root hair initiation protein root hairless 1 (RHL1) (At1g48380) mRNA, complete cds]			182	No Data	OOF2	Sense	97.1	ACGACTTCATCCGCAAATCTCAGCGCAAGAATCGCTTTCTCTTCTCCTTCCCTGGTCTTCTCGCTCCTATCTCCGCCGCTACCATCGGCGATCTCGATCGATTATCTACCAAAAACCCTGTCCTCTACCTTAATTTCCCACAGGGTCGTATGAAACTTTTTGGAACGATTTTGTATCCAAAGAACAGATACTTGACTCTTCAATTCTCTAGAGGAGGCAAAAATGTCTTATGTGATGATTATTTTGATAACATGATTGTGTTCTCTGAGTCATGGTGGATTGGGACAAAAGAGGAGAATCCAGAAAAAGCTCGTCTTGATTTCCCTAAAGAACTAGCTCAGGCAGAGAATACTGAGTTTGATTTCCAAGGCGGTGCTGGAGGAGCAGCTTCGGTGAAAA…
hgx1216v1_pB27B-47	root hair initiation protein root hairless 1(RHL1); [gi|30694310|ref|NM_103734.2| Arabidopsis thaliana root hair initiation protein root hairless 1 (RHL1) (At1g48380) mRNA, complete cds]			183	1309	IF	Sense	94.1 / 61.6	CGACTTCTTCCGCAAATCTAAGCGCAAGAATCGCTTTCTCTTCTCCTTCCCGGGTCTTCTCGCTCCTATCTCCCCCGCTACCATCGGCAATCTCGATCGATTATCTACCAAAAACCCTGTCCTCTACCTTATTTTCCCACAGGGTCGTATGAAATTTTTTGGAACGATTTTGTATCCAAAAAACAAATACTTGACTCTTCATTTCTCTAGGGGAGGCAAAAAGGTCTAATGTGAGGATTATTTTGATAACATGATTGTGTTCTCTGAGTCAGGGGGGATTGGGACAAAAAAGGAAAATCCAAAAAAACCTCGTCTTGATTTCCCTAAAAAACTAGCTCAGGCAAAAAATACTGATTTTGATTTCCAAGGCGGTGCTGGAGGACCACCTTCGGTGAAAAA…	TATATGCAACGGACGTGTTTGAGTGTAACTTGTTCTGTTCAGGAAACACAGTCATTATCACCGTCACGAACCGGCGCGTTCGGAAATTTGGAGAATTAATTGAAATTCTCAGGCCCCTCTGGGAAGAAGGAAACATGGGAGAGTGGAACACCGGGGGACCCGGATTTTTCCAGAAATTCTTAGAAATTTTAAAAAGGGAAAGGGGTTTTGGGGTTTGCAACCAAATGGCCCGAAAAAAACTCGGGGAAAAGGGGAAAAAAAAAAAGAAAAAAAAGAAAGGGTTTTCAAAGAAATTTTTTTAACCCTTTTTAAAAAATTGGGGGGAAAAAAGGGGGGAAATCCCAGGGGAAAAAACCCCCCAAAAGTTAAAAAAAATTTTTTCCCAAAAAAAAAAAGGGT…	CGACATCATCCGCAAATCTCAGCGCAAGAATCGCTTTCTCTTCTCCTTCCCTGGTCTTCTCGCTCCTATCTCCGCCGCTACCATCGGCGATCTCGATCGATTATCTACCAAAAACCCTGTCCTCTACCTTAATTTCCCACAGGGTCGTATGAAACTTTTTGGAACGATTTTGTATCCGAAGAACAGATACTTGACTCTTCAATTCTCTAGAGGAGGCAAAAATGTCTTATGTGATGATTATTTTGATAACATGATTGTGTTCTCTGAGTCATGGTGGATTGGGACAAAAGAGGAGAATCCAGAAGAAGCTCGTCTTGATTTCCCTAAAGAACTAGCTCAGGCAGAGAATACTGAGTTTGATTTCCAAGGCGGTGCTGGAGGAGCAGCTTCGGTGAAGAA…
hgx1216v1_pB27B-12	root hair initiation protein root hairless 1(RHL1); [gi|30694310|ref|NM_103734.2| Arabidopsis thaliana root hair initiation protein root hairless 1 (RHL1) (At1g48380) mRNA, complete cds]			183	1309	IF	Sense	99.5 / 58.1	CGACATCATCCGCAAATCTCAGCGCAAGAATCGCTTTCTCTTCTCCTTCCCTGGTCTTCTCGCTCCTATCTCCGCCGCTACCATCGGCGATCTCGATCGATTATCTACCAAAAACCCTGTCCTCTACCTTAATTTCCCACAGGGTCGTATGAAACTTTTTGGAACGATTTTGTATCCAAAGAACAGATACTTGACTCTTCAATTCTCTAGAGGAGGCAAAAATGTCTTATGTGATGATTATTTTGATAACATGATTGTGTTCTCTGAGTCATGGTGGATTGGGACAAAAGAGGAGAATCCAGAAGAAGCTCGTCTTGATTTCCCTAAAGAACTAGCTCAGGCAGAGAATACTGAGTTTGATTTCCAAGGCGGTGCTGGAGGAGCAGCTTCGGTGAAGAA…	TGGGAGAGTCGTCGGACGGACTACATAACAGCAACAGAGCGCAACCGAGTCCTGTGGTTGATTTGTGTTTTTCTAGTATTAGAGTGATAGTACACACTCCGAATCCGCGCACAGTCGGGAATGTCTGGAGGATTTATGTGTCGAAATTCTCTCGGGCGCTCTGGGGGAGTGAGGGAAAATTTTGGAGAGTGGAAAACTTGTGGCACCTATTTCTCAAAAAATCTGGGGGGTCCAAGGGGGAAGGGGTTTTGGGTTGCAAACCAAGGGCCCCAAAAAAACCTCGGGAAAAGGGGAAAAAAAAAAAGAAAAAAAAAGAAGGGGGTTCAAGGGATTTTGTTTTACCCGGGGGTTTTTTTTTGGGGGAAAAAAGGGGGGACCCCCCCGGAAAAAAAAACCCCC…	CGACATCATCCGCAAATCTCAGCGCAAGAATCGCTTTCTCTTCTCCTTCCCTGGTCTTCTCGCTCCTATCTCCGCCGCTACCATCGGCGATCTCGATCGATTATCTACCAAAAACCCTGTCCTCTACCTTAATTTCCCACAGGGTCGTATGAAACTTTTTGGAACGATTTTGTATCCGAAGAACAGATACTTGACTCTTCAATTCTCTAGAGGAGGCAAAAATGTCTTATGTGATGATTATTTTGATAACATGATTGTGTTCTCTGAGTCATGGTGGATTGGGACAAAAGAGGAGAATCCAGAAGAAGCTCGTCTTGATTTCCCTAAAGAACTAGCTCAGGCAGAGAATACTGAGTTTGATTTCCAAGGCGGTGCTGGAGGAGCAGCTTCGGTGAAGAA…
hgx1216v1_pB27A-12	root hair initiation protein root hairless 1(RHL1); [gi|30694310|ref|NM_103734.2| Arabidopsis thaliana root hair initiation protein root hairless 1 (RHL1) (At1g48380) mRNA, complete cds]			183	1309	IF	Sense	99.1 / 64.4	CGACATCATCCGCAAATCTCAGCGCAAGAATCGCTTTCTCTTCTCCTTCCCTGGTCTTCTCGCTCCTATCTCCGCCGCTACCATCGGCGATCTCGATCGATTATCTACCAAAAACCCTGTCCTCTACCTTAATTTCCCACAGGGTCGTATGAAACTTTTTGGAACGATTTTGTATCCAAAGAACAGATACTTGACTCTTCAATTCTCTAGAGGAGGCAAAAATGTCTTATGTGATGATTATTTTGATAACATGATTGTGTTCTCTGAGTCATGGTGGATTGGGACAAAAGAGGAGAATCCAGAAAAAGCTCGTCTTGATTTCCCTAAAGAACTAGCTCAGGCAGAGAATACTGAGTTTGATTTCCAAGGCGGTGCTGGAGGAGCAGCTTCGGTGAAGAA…	GGTCGTGGACGTGGCTCGGATTTATCCACACGATACACACTGAGCGGACAAGGGATGGCTAGGAGGATCTGTGCTGGTTCAGGAACACCGTCATAACCCCGGTCCATTATCGGTCGGCGTTTGAGAATTTGGAGAAATCACTTGGAAATTCTCTGGGCCCTCTTGGGAAAGAAGCAACATATGTGAAGAGTGGAACACTCTTGGACCGGAAATCTCAACGGGGTGTTTTGGGATTTTAAAGTTGAATGGGTTTTTGGGGCTTGCAAACAAGTGGCCGGAAAAAATTTCGGGTAAAAGGGGAAAAAAAAAAGGGAAAAACAGAAGGGGGGTTCAAGGAATTTTTTTTACCCCTTTTTAAAAAGGGGGGGGGAAAAAGGGGGGGAATTCCCGGGGGAAATT…	CGACATCATCCGCAAATCTCAGCGCAAGAATCGCTTTCTCTTCTCCTTCCCTGGTCTTCTCGCTCCTATCTCCGCCGCTACCATCGGCGATCTCGATCGATTATCTACCAAAAACCCTGTCCTCTACCTTAATTTCCCACAGGGTCGTATGAAACTTTTTGGAACGATTTTGTATCCGAAGAACAGATACTTGACTCTTCAATTCTCTAGAGGAGGCAAAAATGTCTTATGTGATGATTATTTTGATAACATGATTGTGTTCTCTGAGTCATGGTGGATTGGGACAAAAGAGGAGAATCCAGAAGAAGCTCGTCTTGATTTCCCTAAAGAACTAGCTCAGGCAGAGAATACTGAGTTTGATTTCCAAGGCGGTGCTGGAGGAGCAGCTTCGGTGAAGAA…
hgx1216v1_pB27B-24	root hair initiation protein root hairless 1(RHL1); [gi|30694310|ref|NM_103734.2| Arabidopsis thaliana root hair initiation protein root hairless 1 (RHL1) (At1g48380) mRNA, complete cds]			183	1309	IF	Sense	98.7 / 63.8	CGACATCATCCGCAAATCTCAGCGCAAGAATCGCTTTCTCTTCTCCTTCCCTGGTCTTCTCGCTCCTATCTCCGCCGCTACCATCGGCGATCTCGATCGATTATCTACCAAAAACCCTGTCCTCTACCTTAATTTCCCACAGGGTCGTATGAAACTTTTTGGAACGATTTTGTATCCAAAGAACAGATACTTGACTCTTCAATTCTCTAGAGGAGGCAAAAATGTCTTATGTGATGATTATTTTGATAACATGATTGTGTTCTCTGAGTCATGGTGGATTGGGACAAAAGAGGAGAATCCAGAAGAAGCTCGTCTTGATTTCCCTAAAGAACTAGCTCAGGCAGAGAATACTGAGTTTGATTTCCAAGGCGGTGCTGGAGGAGCAGCTTCGGTGAAGAA…	TTGTGGATGTTTTCAGCAGCCGCTCCGAGTGCACGCATTGTAGAGGATCGCCCTGCCCATAGCCTGTCATACACATCAGGATCTGCCGCAGTTTGAGAATTGGAGATTACTGCGAAACTCTCCGGCTCTCGGGATGTAGGCGAACTTTGAAATGGGACCTCGTTGGACTGTATTTACACGAAGCCGAGGATCCCAAAGGAATGGTTTTGGGTTTGCCAAAAAAGGGCCCGAGGGCAATGGGGGAAAAAGGAAAAAAAAAAGGGAAAAAACGGAGGGTGGTTCCAGGGATTTTTGTTTACCCCTTCTTAAAAAGTGGGGGGGAAAAAGGGGGGAATTCCCAGGGGAAAAATCCCCCCAAAGGTTTAAAAAAATTTTTTCCAAAAAAAAAAAGGGGTGGTG…	CGACATCATCCGCAAATCTCAGCGCAAGAATCGCTTTCTCTTCTCCTTCCCTGGTCTTCTCGCTCCTATCTCCGCCGCTACCATCGGCGATCTCGATCGATTATCTACCAAAAACCCTGTCCTCTACCTTAATTTCCCACAGGGTCGTATGAAACTTTTTGGAACGATTTTGTATCCGAAGAACAGATACTTGACTCTTCAATTCTCTAGAGGAGGCAAAAATGTCTTATGTGATGATTATTTTGATAACATGATTGTGTTCTCTGAGTCATGGTGGATTGGGACAAAAGAGGAGAATCCAGAAGAAGCTCGTCTTGATTTCCCTAAAGAACTAGCTCAGGCAGAGAATACTGAGTTTGATTTCCAAGGCGGTGCTGGAGGAGCAGCTTCGGTGAAGAA…
hgx1216v1_pB27B-13	root hair initiation protein root hairless 1(RHL1); [gi|30694310|ref|NM_103734.2| Arabidopsis thaliana root hair initiation protein root hairless 1 (RHL1) (At1g48380) mRNA, complete cds]			183	1309	IF	Sense	98.8 / 63.8	CGACATCATCCGCAAATCTCAGCGCAAGAATCGCTTTCTCTTCTCCTTCCCTGGTCTTCTCGCTCCTATCTCCGCCGCTACCATCGGCGATCTCGATCGATTATCTACCAAAAACCCTGTCCTCTACCTTAATTTCCCACAGGGTCGTATGAAACTTTTTGGAACGATTTTGTATCCAAAGAACAGATACTTGACTCTTCAATTCTCTAGAGGAGGCAAAAATGTCTTATGTGATGATTATTTTGATAACATGATTGTGTTCTCTGAGTCATGGTGGATTGGGACAAAAGAGGAGAATCCAGAAGAAGCTCGTCTTGATTTCCCTAAAGAACTAGCTCAGGCAGAGAATACTGAGTTTGATTTCCAAGGCGGTGCTGGAGGAGCAGCTTCGGTGAAGAA…	TGGCATGCACGCGCGTACAGATAAACAGTGTCGTCGGTGTGATTCTGGCTTGTCGGTTTACAAGTCATAACCCACGCCAGATCCGTTCCGTGTTGAGAATTGGGAGAATTACTTGAGACTCTCAGGGCTCCTCGGGGAGTGTAGGCGATATCTTGTAAGTGAGAACTGTTGGACCTTTTTCTACAAAATTGTGGGATTCCAAGGGAAATGTTTTTGGGGTTGCCACACATGGCCCCAGAAACTTGGGGAAAAGGGAAAAAAAAAAGGGAAAAAAAGGAAACTGGGTCAAGGAAATTGGGTTAACCCCGTTAAAAAAATTGGGAGGAAAAAAGGGGAAATTCCCAGGGGAAAAAACCTTCCAAAAGTTAAAAAAAATTTTTTCCAAAAAAAAAAGAAGGG…	CGACATCATCCGCAAATCTCAGCGCAAGAATCGCTTTCTCTTCTCCTTCCCTGGTCTTCTCGCTCCTATCTCCGCCGCTACCATCGGCGATCTCGATCGATTATCTACCAAAAACCCTGTCCTCTACCTTAATTTCCCACAGGGTCGTATGAAACTTTTTGGAACGATTTTGTATCCGAAGAACAGATACTTGACTCTTCAATTCTCTAGAGGAGGCAAAAATGTCTTATGTGATGATTATTTTGATAACATGATTGTGTTCTCTGAGTCATGGTGGATTGGGACAAAAGAGGAGAATCCAGAAGAAGCTCGTCTTGATTTCCCTAAAGAACTAGCTCAGGCAGAGAATACTGAGTTTGATTTCCAAGGCGGTGCTGGAGGAGCAGCTTCGGTGAAGAA…
hgx1216v1_pB27B-31	root hair initiation protein root hairless 1(RHL1); [gi|30694310|ref|NM_103734.2| Arabidopsis thaliana root hair initiation protein root hairless 1 (RHL1) (At1g48380) mRNA, complete cds]			183	1309	IF	Sense	99.3 / 65.0	CGACATCATCCGCAAATCTCAGCGCAAGAATCGCTTTCTCTTCTCCTTCCCTGGTCTTCTCGCTCCTATCTCCGCCGCTACCATCGGCGATCTCGATCGATTATCTACCAAAAACCCTGTCCTCTACCTTAATTTCCCACAGGGTCGTATGAAACTTTTTGGAACGATTTTGTATCCAAAGAACAGATACTTGACTCTTCAATTCTCTAGAGGAGGCAAAAATGTCTTATGTGATGATTATTTTGATAACATGATTGTGTTCTCTGAGTCATGGTGGATTGGGACAAAAGAGGAGAATCCAGAAGAAGCTCGTCTTGATTTCCCTAAAGAACTAGCTCAGGCAGAGAATACTGAGTTTGATTTCCAAGGCGGTGCTGGAGGAGCAGCTTCGGTGAAGAA…	TTGCTGTAAGGGCGATTCCCGAAGTGGCTCGAGTGTTCTGTTAGTGATCTCGGCGTTGTCAGTATATCCAGTCATAACCCCATCCAGAATCGGTGGGGAGGTTGGGAATTTGGGGAAATTAATATCGAACTCTCTCTGAGCGCTCTCTGTGGAAGGAGGGCAAACATGTGGAGAGTGGAAACCTCGGTGGGCCGATTTTCACAAAAGTTTTGGGGAATTCCCAGGGTAAGTTTTTTGTTTTGCCGAACATTCCCGAAAAATTCGGGGAAAAAGGGAAAAAAAAAGGGAAAAAACGGAAGGTGGTTCCAAGGATTTTTTTTAACCCTTTTAAAAAAGTTGGGGAAAAAAAGGGGAAATTCCCAGGGAAAAAAACCTTCCAAAAGTTAAAAAAAATTTTTT…	CGACATCATCCGCAAATCTCAGCGCAAGAATCGCTTTCTCTTCTCCTTCCCTGGTCTTCTCGCTCCTATCTCCGCCGCTACCATCGGCGATCTCGATCGATTATCTACCAAAAACCCTGTCCTCTACCTTAATTTCCCACAGGGTCGTATGAAACTTTTTGGAACGATTTTGTATCCGAAGAACAGATACTTGACTCTTCAATTCTCTAGAGGAGGCAAAAATGTCTTATGTGATGATTATTTTGATAACATGATTGTGTTCTCTGAGTCATGGTGGATTGGGACAAAAGAGGAGAATCCAGAAGAAGCTCGTCTTGATTTCCCTAAAGAACTAGCTCAGGCAGAGAATACTGAGTTTGATTTCCAAGGCGGTGCTGGAGGAGCAGCTTCGGTGAAGAA…
hgx1216v1_pB27A-1	root hair initiation protein root hairless 1(RHL1); [gi|30694310|ref|NM_103734.2| Arabidopsis thaliana root hair initiation protein root hairless 1 (RHL1) (At1g48380) mRNA, complete cds]			183	No Data	IF	Sense	95.6	CGACATCATCCGCAAATCTCAGCGCAAGAATCGCTTTCTCTTCTCCTTCCCTGGTCTTCTCGCTCCTATCTCCGCCGCTACCATCGGCGATCTCGATCGATTATCTACCAAAAACCCTGTCCTCTACCTTAATTTCCCACAGGGTCGTATGAAACTTTTTGGAACGATTTTGTATCCAAAGAACAGATACTTGACTCTTCAATTCTCTAGAGGAGGCAAAAATGTCTTATGTGATGATTATTTTGATAACATGATTGTGTTCTCTGAGTCATGGTGGATTGGGACAAAAGAGGAGAATCCAGAAAAAGCTCGTCTTGATTTCCCTAAAGAACTAGCTCAGGCAGAGAATACTGAGTTTGATTTCCAAGGCGGTGCTGGAGGAGCAGCTTCGGTGAAGAA…
HYBRIGENICS Program = ATH_RP Screen = hgx1216v1 Vector = pB27 (LexA, C-terminal fusion)
hgx001216 - BIN4 (2-451) vs Arabidopsis thaliana RP1
