## Appendix Table S7 for "Topoisomerase VI participates in an insulator-like function that prevents H3K9me2 spreading into euchromatic islands"

### Sheet: Sheet 1
Appendix Table S7. IP-MS results
Accession	Description	# PSMs WT rep 1	# PSMs WT rep 2	# PSMs MID-YFP rep 1	# PSMs MID-YFP rep 2	# Aas	MW [kDa]	calc. pI	Difference (MID-WT
Q9FLU1	DNA-binding protein BIN4 [OS=Arabidopsis thaliana]	0	0	33	48	454	49.455	5.26	81
Q9SJL8	MAT3_AT2G36880_1	2	0	20	25	390	42.471	6.18	43
O81242-2	Isoform 2 of DNA-binding protein RHL1 [OS=Arabidopsis thaliana]	0	0	5	8	386	42.794	8	13
P22953	Probable mediator of RNA polymerase II transcription subunit 37e [OS=Arabidopsis thaliana]	12	6	10	18	651	71.313	5.12	10
F4JL11	Importin subunit alpha-2 [OS=Arabidopsis thaliana]	0	0	4	4	535	58.87	5.1	8
Q9C5V6	DNA topoisomerase 6 subunit B [OS=Arabidopsis thaliana]	0	0	3	5	670	75.804	9.16	8
O04309	Jacalin-related lectin 35 [OS=Arabidopsis thaliana]	6	0	5	8	451	48.467	5.26	7
Q9SR37	Beta-glucosidase 23 [OS=Arabidopsis thaliana]	39	15	29	32	524	59.683	6.92	7
P93819	Malate dehydrogenase. cytoplasmic 1 [OS=Arabidopsis thaliana]	7	0	7	6	332	35.548	6.55	6
Q9LUT2	S-adenosylmethionine synthase 4 [OS=Arabidopsis thaliana]	3	0	4	5	393	42.769	5.81	6
P41127	60S ribosomal protein L13-1 [OS=Arabidopsis thaliana]	0	0	3	3	206	23.752	11.02	6
P94072	germin-like protein subfamily 3 member 3 [OS=Arabidopsis thaliana]	7	2	6	9	211	21.822	6.76	6
O80448	Pyridoxal 5'-phosphate synthase subunit PDX1.1 [OS=Arabidopsis thaliana]	2	0	2	5	309	32.841	6	5
Q9SE50-1	Beta-D-glucopyranosyl abscisate beta-glucosidase [OS=Arabidopsis thaliana]	2	0	3	3	528	60.421	7.21	4
O50008	5-methyltetrahydropteroyltriglutamate--homocysteine methyltransferase 1 [OS=Arabidopsis thaliana]	14	4	7	15	765	84.304	6.51	4
Q9T076	Early nodulin-like protein 2 [OS=Arabidopsis thaliana]	2	0	2	3	349	35.042	9.32	3
P0DH99	Elongation factor 1-alpha 1 [OS=Arabidopsis thaliana]	18	11	12	20	449	49.471	9.11	3
Q42112	60S acidic ribosomal protein P0-2 [OS=Arabidopsis thaliana]	3	0	2	3	320	34.112	5.07	2
P29511	tubulin alpha-6 chain [OS=Arabidopsis thaliana]	4	3	5	4	450	49.506	5.06	2
Q96292-1	actin-2 [OS=Arabidopsis thaliana]	9	0	5	5	377	41.85	5.58	1
Q56W9	tubulin beta-2 chain [OS=Arabidopsis thaliana]	9	0	4	5	450	50.701	4.81	0
O03986	Heat shock protein 90-4 [OS=Arabidopsis thaliana]	4	0	2	2	699	80.091	5.05	0
Q9M8Z8	Probable pectate lyase 8 [OS=Arabidopsis thaliana]	4	0	2	2	416	46.145	8.34	0
Q9FVT2	Probable elongation factor 1-gamma 2 [OS=Arabidopsis thaliana]	5	0	2	2	413	46.37	5.71	-1
O04310	Jacalin-related lectin 34 [OS=Arabidopsis thaliana]	23	7	10	18	705	72.43	5.5	-2
P25858	Glyceraldehyde-3-phosphate dehydrogenase GAPC1/2. cytosolic [OS=Arabidopsis thaliana]	18	9	11	14	338	36.891	7.12	-2
O04314	pyk10-binding protein 1 [OS=Arabidopsis thaliana]	21	8	11	15	298	32.138	5.77	-3
Q8W4H8	Inactive GDSL esterase/lipase-like protein 23 [OS=Arabidopsis thaliana]	22	11	13	16	386	43.116	8.07	-4
