## Appendix Table S8 for "Topoisomerase VI participates in an insulator-like function that prevents H3K9me2 spreading into euchromatic islands"

### Sheet: Feuil1
Primer name	Use	Sequence
AT2TE15415-F	RT-qPCR	AGTTGAGACCGAAGCACCTT
AT2TE15415-R	RT-qPCR	GTCTTGACAACGCAACCATCC
AT3TE60425-F	RT-qPCR	TGGTAGAATAAATTGCCCTATGCT
AT3TE60425-R	RT-qPCR	ACGCTTCCGGATTCGTTCTT
AT4TE16900-F	RT-qPCR	GACTCCGCCTCGTCAATGTT
AT4TE16900-R	RT-qPCR	CCAGGAACAATGACCTCATACAG
AT4TE15030-F	RT-qPCR	CTCCGCTTCCACCATTCACT
AT4TE15030-R	RT-qPCR	GAGAGAGAAAGTCTGGCCGT
AT1G41830-F	RT-qPCR	CCAAACCCGCAAGGCTCATA
AT1G41830-R	RT-qPCR	GACACCGCTAATCTTGAAGAAGTC
AT2G07340-F	RT-qPCR	TGCGCAACAAAGAGGGAGAT
AT2G07340-R	RT-qPCR	AGAACAAACGTTCTTCCTATTGACT
AT3G33520-F	RT-qPCR	TCGACCGTGGCTACCTCATA
AT3G33520-R	RT-qPCR	TTCGTCGGTGGTTCGTTGAA
AT4G06634-F	RT-qPCR	CACAAATGGGTCACAGAGGATAC
AT4G06634-R	RT-qPCR	GGCTCAGGAACATCAGGCTC
AT4G07390-F	RT-qPCR	TGCCGGGTCAATAGTGAGAG
AT4G07390-R	RT-qPCR	GTGACGACTCCAAGAGCGAA
AT5G30495-F	RT-qPCR	AGAGTTGAGAGTCACGAAAGCA
AT5G30495-R	RT-qPCR	TGGTGCAGGCATATCAAACCA
AT5G33370-F	RT-qPCR	CGAAGTTGGATCTTCGGCCT
AT5G33370-R	RT-qPCR	ACCTTCGACGTGACGAATCC
MAT1-F	RT-qPCR	GAAAACTGCGGCTTACGGAC
MAT1-R	RT-qPCR	TGAGTGGCTTGACGACTTCC
MAT2-F	RT-qPCR	CCCTGAGCTCATGCCTTTGA
MAT2-R	RT-qPCR	TTGGGTCTTGCCATCTGGTC
MAT3-F	RT-qPCR	ACTACCGCTGCGAAAGTTGA
MAT3-R	RT-qPCR	ATGTCAGGGCTCTGTTGCTC
MAT4-F	RT-qPCR	CAGGAGTGGGGCTTACATCG
MAT4-R	RT-qPCR	AGGGACACCAATGGCATACG
PP2A-F	RT-qPCR	CAGTATCGCTTCTCGCTCCAG
PP2A-R	RT-qPCR	GTTCTCCACAACCGCTTGGTC
PRF1-F	RT-qPCR	AGAGCGCCAAATTTCCTCAG
PRF1-R	RT-qPCR	CCTCCAGGTCCCTTCTTCC
AT1G41830-1F	ChIP-qPCR	ATAGCACCGCCACAAAGAAC
AT1G41830-1R	ChIP-qPCR	ATATTTCCAATCTTCTTTGGAGACC
AT1G41830-2F	ChIP-qPCR	TCGCTCGCTACAACAACATCT
AT1G41830-2R	ChIP-qPCR	TGTCTCAAGCTACACATCACGA
AT1G41830-3F	ChIP-qPCR	GGTTCTTCGCTACAGTGGCT
AT1G41830-3R	ChIP-qPCR	AACCTGAATAGTGGGACCGC
AT1G41830-4F	ChIP-qPCR	ATGAAGAGAAGGTCAGGCCC
AT1G41830-4R	ChIP-qPCR	TTGGTGGACAGACCCAACTG
AT1G41830-5F	ChIP-qPCR	CCGTAACAAATTTTTGCCGCC
AT1G41830-5R	ChIP-qPCR	TGTGGTGTTTGCAATTGATCCC
AT1G41830-6F	ChIP-qPCR	TGGATGCAGCTAGTCATGGG
AT1G41830-6R	ChIP-qPCR	GTGCAACATACTGAACTTGCGT
AT2G07340-F	ChIP-qPCR	TGGGAAGCTCAAACAGGTGAA
AT2G07340-R	ChIP-qPCR	GCACCCCTGAAACCCATGTA
AT2G07340-1F	ChIP-qPCR	TTGCGGTTCTCATACCGAGG
AT2G07340-1R	ChIP-qPCR	ATCAGAAGTGTGCCTGTCGG
AT2G07340-2F	ChIP-qPCR	ACCAATTCAGCTAACACCACCA
AT2G07340-2R	ChIP-qPCR	TGGGAAGCTCAAACAGGTGAA
AT2G07340-3F	ChIP-qPCR	TCATTACACAACATGAAAGAAGGGA
AT2G07340-3R	ChIP-qPCR	AACGTGAGTGGTGGTTATTAGTCA
AT2G07340-4F	ChIP-qPCR	GTTCACCCTCCAGCACTGTC
AT2G07340-4R	ChIP-qPCR	AGGTTGAGAACAACTTGAGGGA
AT2G07340-5F	ChIP-qPCR	GACATGGACATAATCTGTTGAGCA
AT2G07340-5R	ChIP-qPCR	AGTGACGGGAATCACTTGCG
AT2G07340-6F	ChIP-qPCR	ACGGGGAACGAACTCTTACG
AT2G07340-6R	ChIP-qPCR	TCATTACACAACATGAAAGAAGGGA
AT4G06634-1F	ChIP-qPCR	AGGTCGGCGTTTATAGTGCAT
AT4G06634-1R	ChIP-qPCR	AAGAGGATACTCCCGTGCCT
AT4G06634-2F	ChIP-qPCR	ACATGTCCGACCGAAACCAG
AT4G06634-2R	ChIP-qPCR	GTGTACCGATTTCTCTGAAAGCA
AT4G06634-3F	ChIP-qPCR	AGAGTCTAGCTCCACGTTGC
AT4G06634-3R	ChIP-qPCR	ACGAAAAACTACACCCAAGCG
AT4G06634-4F	ChIP-qPCR	GGAAATTTGAACCATCTTGAAAACG
AT4G06634-4R	ChIP-qPCR	TCCACCCTTTTTAGGGACGC
AT5G30495-1F	ChIP-qPCR	CGATAAAGCCATTGCTCTGGT
AT5G30495-1R	ChIP-qPCR	CATCATGCCCTCTTGGCAGG
AT5G30495-2F	ChIP-qPCR	GGTTCCCTTCCTGAAACGCT
AT5G30495-2R	ChIP-qPCR	CGGCTGACGAAAGCCCTAAT
AT5G30495-3F	ChIP-qPCR	AATCTGTGTCACGGTCAAAGC
AT5G30495-3R	ChIP-qPCR	TACAGAAGCCGAAACAAAAGTTC
AT5G30495-4F	ChIP-qPCR	ACGTAACGTCGGTTACAAAACG
AT5G30495-4R	ChIP-qPCR	TGAGTGTCTCACTAAAGAAAGGT
MspI-AT2TE15415-F	Chop-qPCR, ChIP-qPCR	GCAAGAGCGAACTTCACAAGG
MspI-AT2TE15415-R	Chop-qPCR, ChIP-qPCR	TTAAACTTTCGAATGCGCCGT
MspI-AT4TE15030-F	Chop-qPCR, ChIP-qPCR	TGCACTCAAGGGCATTCTCC
MspI- AT4TE15030-R	Chop-qPCR, ChIP-qPCR	CAACAGAAGCATAACCGGTGG
MspI-AT4TE16900-F	Chop-qPCR, ChIP-qPCR	GCACATTCCAGAGCAAACCC
MspI- AT4TE16900-R	Chop-qPCR, ChIP-qPCR	CAAGATGCCTAACTCCGCCA
HaeIII-AT2TE15415-F	Chop-qPCR	TGGACAAGGATGCACGAATTT
HaeIII-AT2TE15415-R	Chop-qPCR	GAAAGCTTGTTCGTATGCTCAG
HaeIII-AT3TE60425-F	Chop-qPCR, ChIP-qPCR	GACGCTGGAATACCTTGGGT
HaeIII-AT3TE60425-R	Chop-qPCR, ChIP-qPCR	TCCCTTTTGGAATCGTTGGC
HaeIII-AT4TE15030-F	Chop-qPCR	CAGGACATGCCTTCGAGGAG
HaeIII- AT4TE15030-R	Chop-qPCR	GCATGGACTGGTGGGACTAC
HaeIII-AT4TE16900-F	Chop-qPCR	CGTTACACCAAGGACGGGAA
HaeIII- AT4TE16900-R	Chop-qPCR	TGTGACCACTCCTCCAATGC
noMspIAT1G41830-F	Chop-qPCR	TCTTCACAATTTAAGTCAACGCAGT
noMspIAT1G41830-R	Chop-qPCR	GGAGTTCATAGACTTGGCCCC
attB1-BIN4_N	cloning	GGGGACAAGTTTGTACAAAAAAGCAGGCTTCAGCAGCAGCTCTAGAGAGGGAT
attB2-BIN4_N	cloning	GGGGACCACTTTGTACAAGAAAGCTGGGTGTCATTTCTTGGCTTTTGGCTTCTTAGG
attB1-BIN4_C	cloning	GGGGACAAGTTTGTACAAAAAAGCAGGCTTCATGAGCAGCAGCTCTAGAGAGG
attB2-BIN4_C	cloning	GGGGACCACTTTGTACAAGAAAGCTGGGTGTTTCTTGGCTTTTGGCTTCTTAGG
attB1-MAT3_N	cloning	GGGGACAAGTTTGTACAAAAAAGCAGGCTTCGAAACGTTCCTATTTACCTCTGAATCC
attB2-MAT3_N	cloning	GGGGACCACTTTGTACAAGAAAGCTGGGTGCTAGGCCTTTGGCTTGAGCG
attB1-MAT3_C	cloning	GGGGACAAGTTTGTACAAAAAAGCAGGCTTCATGGAAACGTTCCTATTTACCTCTGAATC
attB2-MAT3_C	cloning	GGGGACCACTTTGTACAAGAAAGCTGGGTGGGCCTTTGGCTTGAGCGG
